# STL1267 alters HIF-1α and REV-ERBα localization and transcriptional responses in CoCl_2_-treated HeLa cells

**DOI:** 10.64898/2026.11.16.767081

**Authors:** Sangeet Makhija, Joshua D. Griffett, Kristine Griffett

## Abstract

**Background:** REV-ERB nuclear receptors regulate gene expression and cellular metabolism, but their role in the response to hypoxia-associated stress remains unclear. We examined how the REV-ERB agonist STL1267 affects protein distribution and gene expression in HeLa cells exposed to cobalt chloride (CoCl_2_).

**Methods and Results:** Immunofluorescence microscopy and RNA sequencing were used to compare vehicle-treated controls, cells exposed to CoCl_2_ plus vehicle, and cells exposed to CoCl_2_ plus STL1267. Representative images showed stronger nuclear HIF-1α staining after CoCl_2_ exposure. Nuclear staining was less pronounced with STL1267, while REV-ERBα showed more extranuclear staining. CoCl_2_ exposure altered 267 genes, and STL1267 treatment during CoCl_2_ exposure altered 132 genes at a false discovery rate below 0.05. STL1267 increased ATF4 expression alongside genes involved in amino-acid synthesis and one-carbon metabolism, including ASNS, PHGDH, PSAT1, PSPH and MTHFD2. CTH and CHAC1 also increased, highlighting changes in sulfur-amino-acid metabolism and glutathione turnover. Among the genes induced by CoCl_2_, CA9, BNIP3 and LDHA decreased with STL1267, whereas HK2, PDK1 and VEGFA did not change significantly.

**Conclusions:** STL1267 selectively reshapes hypoxia-associated gene expression and induces an ATF4-associated metabolic transcriptional program in CoCl_2_-treated HeLa cells, alongside qualitative changes in HIF-1α and REV-ERBα distribution. These findings identify a potential connection between protein compartmentalization and metabolic stress responses, providing a basis for investigating how REV-ERB ligands influence cellular adaptation to oxygen limitation.
