## Supplementary material for "STL1267 alters HIF-1α and REV-ERBα localization and transcriptional responses in CoCl_2_-treated HeLa cells": GSEA

NAME	TERM	ES	NES	NOM_P_VAL	FDR_Q_VAL	FWER_P_VAL	TAG_%	GENE_%	LEAD_GENES	LEAD_GENES_IDS
prerank	Unfolded Protein Response	0.743714	2.57864	0	0	0	20/112	3.53%	PSAT1;ASNS;ATF4;EIF4EBP1;TARS1;MTHFD2;CHAC1;STC2;IARS1;CEBPG;SLC7A5;XPOT;HERPUD1;SLC1A4;XBP1;CEBPB;VEGFA;CNOT4;PAIP1;EXOSC1	ENSG00000135069;ENSG00000070669;ENSG00000128272;ENSG00000187840;ENSG00000113407;ENSG00000065911;ENSG00000128965;ENSG00000113739;ENSG00000196305;ENSG00000153879;ENSG00000103257;ENSG00000184575;ENSG00000051108;ENSG00000115902;ENSG00000100219;ENSG00000172216;ENSG00000112715;ENSG00000080802;ENSG00000172239;ENSG00000171311
prerank	Oxidative Phosphorylation	-0.487657	-2.02808	0	0	0	87/200	18.94%	FDX1;LDHA;NDUFB2;ATP6V0B;CYB5A;COX7B;NDUFS6;GPI;NDUFC1;ATP5PF;NDUFB4;ATP5ME;UQCR10;ATP5F1B;GRPEL1;ATP5MC3;ATP5F1E;ATP1B1;UQCRC1;COX7C;NDUFB5;ATP5PO;NDUFA4;MDH1;LDHB;COX8A;CYB5R3;ATP5PD;MRPL15;MRPS12;MRPS22;ATP5MG;VDAC2;GOT2;CYC1;PRDX3;NDUFA6;ATP5F1C;NDUFA3;VDAC3;NDUFA1;NDUFAB1;SDHB;TIMM17A;NDUFS3;ATP6V0E1;HADHA;TIMM10;NDUFB6;UQCRQ;COX11;PDHA1;ATP6V1E1;ATP5MF;HSD17B10;CYCS;ATP5F1D;UQCRH;ATP6AP1;AC…	ENSG00000137714;ENSG00000134333;ENSG00000090266;ENSG00000117410;ENSG00000166347;ENSG00000131174;ENSG00000145494;ENSG00000105220;ENSG00000109390;ENSG00000154723;ENSG00000065518;ENSG00000169020;ENSG00000184076;ENSG00000110955;ENSG00000109519;ENSG00000154518;ENSG00000124172;ENSG00000143153;ENSG00000010256;ENSG00000127184;ENSG00000136521;ENSG00000241837;ENSG00000189043;ENSG00000014641;ENSG00000111716…
prerank	MTORC1 Signaling	0.514174	1.91511	0	0.0029221	0.007	21/193	0.73%	PSAT1;ASNS;PHGDH;NUPR1;SLC1A5;SHMT2;MTHFD2;SLC7A11;CTH;PSPH;BCAT1;WARS1;EIF2S2;EPRS1;SLC7A5;NIBAN1;TRIB3;DDIT3;SLC1A4;VLDLR;XBP1	ENSG00000135069;ENSG00000070669;ENSG00000092621;ENSG00000176046;ENSG00000105281;ENSG00000182199;ENSG00000065911;ENSG00000151012;ENSG00000116761;ENSG00000146733;ENSG00000060982;ENSG00000140105;ENSG00000125977;ENSG00000136628;ENSG00000103257;ENSG00000135842;ENSG00000101255;ENSG00000175197;ENSG00000115902;ENSG00000147852;ENSG00000100219
prerank	Cholesterol Homeostasis	-0.522328	-1.84918	0	0.00318167	0.005	21/69	3.04%	SCD;FASN;DHCR7;IDI1;PNRC1;HMGCS1;FADS2;ACAT2;EBP;LSS;SQLE;FDFT1;LDLR;FDPS;MVK;CYP51A1;PLAUR;LPL;ALDOC;TMEM97;PDK3	ENSG00000099194;ENSG00000169710;ENSG00000172893;ENSG00000067064;ENSG00000146278;ENSG00000112972;ENSG00000134824;ENSG00000120437;ENSG00000147155;ENSG00000160285;ENSG00000104549;ENSG00000079459;ENSG00000130164;ENSG00000160752;ENSG00000110921;ENSG00000001630;ENSG00000011422;ENSG00000175445;ENSG00000109107;ENSG00000109084;ENSG00000067992
prerank	Fatty Acid Metabolism	-0.444223	-1.71755	0	0.0118782	0.027	40/126	16.67%	FASN;IDI1;HMGCS1;LDHA;DHCR24;ACAT2;MGLL;MIF;ALDOA;CPT2;S100A10;TP53INP2;HSD17B4;LGALS1;MDH1;PTS;ALDH3A1;ENO2;RAP1GDS1;METAP1;PTPRG;NSDHL;RDH11;PDHA1;CBR1;HSD17B10;PCBD1;ACOT8;UROS;ACAA1;IDH3G;SDHC;HSD17B7;CPOX;CBR3;UGDH;PDHB;ECHS1;CRYZ;HCCS	ENSG00000169710;ENSG00000067064;ENSG00000112972;ENSG00000134333;ENSG00000116133;ENSG00000120437;ENSG00000074416;ENSG00000240972;ENSG00000149925;ENSG00000157184;ENSG00000197747;ENSG00000078804;ENSG00000133835;ENSG00000100097;ENSG00000014641;ENSG00000150787;ENSG00000108602;ENSG00000111674;ENSG00000138698;ENSG00000164024;ENSG00000144724;ENSG00000147383;ENSG00000072042;ENSG00000131828;ENSG00000159228…
prerank	Hypoxia	-0.422374	-1.71677	0	0.00890869	0.027	48/168	10.07%	TMEM45A;PNRC1;ADM;FAM162A;LDHA;NDRG1;PGK1;ENO1;TPI1;ANXA2;GAPDH;MIF;CDKN1A;SLC25A1;ALDOA;SLC2A1;CXCR4;SELENBP1;PLAUR;GPI;SCARB1;ALDOC;GLRX;CDKN1C;AK4;EDN2;SLC2A3;SLC2A5;PDK3;GALK1;JMJD6;TPD52;CHST3;ENO2;DCN;NDST2;GBE1;UGP2;TGFBI;AKAP12;CSRP2;PHKG1;HMOX1;IER3;LOX;KDELR3;S100A4;PGF	ENSG00000181458;ENSG00000146278;ENSG00000148926;ENSG00000114023;ENSG00000134333;ENSG00000104419;ENSG00000102144;ENSG00000074800;ENSG00000111669;ENSG00000182718;ENSG00000111640;ENSG00000240972;ENSG00000124762;ENSG00000100075;ENSG00000149925;ENSG00000117394;ENSG00000121966;ENSG00000143416;ENSG00000011422;ENSG00000105220;ENSG00000073060;ENSG00000109107;ENSG00000173221;ENSG00000129757;ENSG00000162433…
prerank	Androgen Response	-0.458142	-1.69341	0	0.00992682	0.038	15/88	9.30%	INSIG1;SCD;IDI1;HMGCS1;DHCR24;NDRG1;PMEPA1;ELL2;FADS1;TSC22D1;TPD52;CCND3;RPS6KA3;AKAP12;ACSL3	ENSG00000186480;ENSG00000099194;ENSG00000067064;ENSG00000112972;ENSG00000116133;ENSG00000104419;ENSG00000124225;ENSG00000118985;ENSG00000149485;ENSG00000102804;ENSG00000076554;ENSG00000112576;ENSG00000177189;ENSG00000131016;ENSG00000123983
prerank	Adipogenesis	-0.40469	-1.64804	0	0.0123025	0.057	54/178	16.09%	DHCR7;TOB1;MGLL;SLC25A1;ALDOA;COX7B;ABCA1;LPL;SCARB1;CPT2;PEX14;UQCR10;ACLY;GRPEL1;UCP2;UCK1;CHCHD10;UQCRC1;GPAM;ATP1B3;MYLK;ATP5PO;COX8A;CDKN2C;MRPL15;ITGA7;SOD1;MTCH2;RNF11;CYC1;PRDX3;ANGPT1;GBE1;NDUFAB1;SDHB;SLC5A6;NDUFS3;UQCRQ;AK2;SCP2;DDT;UBC;REEP5;IDH3G;SDHC;LPCAT3;TKT;PFKFB3;DGAT1;GPHN;SOWAHC;PHYH;CD151;ECHS1	ENSG00000172893;ENSG00000141232;ENSG00000074416;ENSG00000100075;ENSG00000149925;ENSG00000131174;ENSG00000165029;ENSG00000175445;ENSG00000073060;ENSG00000157184;ENSG00000142655;ENSG00000184076;ENSG00000131473;ENSG00000109519;ENSG00000175567;ENSG00000130717;ENSG00000250479;ENSG00000010256;ENSG00000119927;ENSG00000069849;ENSG00000065534;ENSG00000241837;ENSG00000176340;ENSG00000123080;ENSG00000137547…
prerank	Bile Acid Metabolism	-0.439071	-1.54476	0.00963855	0.0305441	0.151	16/65	11.46%	ABCD1;IDI1;DHCR24;FADS2;ABCA1;PEX6;PECR;FADS1;HSD17B4;SOD1;NUDT12;DIO2;SLC27A5;SLC29A1;SCP2;FDXR	ENSG00000101986;ENSG00000067064;ENSG00000116133;ENSG00000134824;ENSG00000165029;ENSG00000124587;ENSG00000115425;ENSG00000149485;ENSG00000133835;ENSG00000142168;ENSG00000112874;ENSG00000211448;ENSG00000083807;ENSG00000112759;ENSG00000116171;ENSG00000161513
prerank	Heme Metabolism	0.427893	1.53421	0.00625978	0.144713	0.372	23/157	9.21%	ASNS;SLC6A9;SLC7A11;MOCOS;RIOK3;FECH;UBAC1;SLC11A2;CCDC28A;H1-0;TCEA1;ENDOD1;SLC25A38;HAGH;NNT;OPTN;MARCHF2;IGSF3;MARCHF8;RBM38;MFHAS1;DAAM1;SLC25A37	ENSG00000070669;ENSG00000196517;ENSG00000151012;ENSG00000075643;ENSG00000101782;ENSG00000066926;ENSG00000130560;ENSG00000110911;ENSG00000024862;ENSG00000189060;ENSG00000187735;ENSG00000149218;ENSG00000144659;ENSG00000063854;ENSG00000112992;ENSG00000123240;ENSG00000099785;ENSG00000143061;ENSG00000165406;ENSG00000132819;ENSG00000147324;ENSG00000100592;ENSG00000147454
prerank	KRAS Signaling UP	0.444947	1.51757	0.0165017	0.123563	0.425	22/116	6.43%	ETV5;IGFBP3;NGF;GALNT3;ST6GAL1;ETV1;G0S2;FBXO4;DCBLD2;KLF4;ANXA10;SDCCAG8;TFPI;SPRY2;ADGRA2;SLPI;IL1B;PLEK2;EVI5;CBR4;PPP1R15A;EMP1	ENSG00000244405;ENSG00000146674;ENSG00000134259;ENSG00000115339;ENSG00000073849;ENSG00000006468;ENSG00000123689;ENSG00000151876;ENSG00000057019;ENSG00000136826;ENSG00000109511;ENSG00000054282;ENSG00000003436;ENSG00000136158;ENSG00000020181;ENSG00000124107;ENSG00000125538;ENSG00000100558;ENSG00000067208;ENSG00000145439;ENSG00000087074;ENSG00000134531
prerank	Xenobiotic Metabolism	0.423132	1.49622	0.0122699	0.117218	0.485	12/133	4.76%	SLC1A5;SHMT2;BCAT1;PYCR1;ABCC3;ETFDH;UPP1;EPHA2;SERPINE1;IDH1;PTGES;GSS	ENSG00000105281;ENSG00000182199;ENSG00000060982;ENSG00000183010;ENSG00000108846;ENSG00000171503;ENSG00000183696;ENSG00000142627;ENSG00000106366;ENSG00000138413;ENSG00000148344;ENSG00000100983
prerank	Glycolysis	-0.369106	-1.49616	0	0.0402482	0.224	52/170	14.62%	FAM162A;PGAM1;LDHA;PGK1;EGLN3;ENO1;TPI1;MIF;ALDOA;CYB5A;CXCR4;SLC16A3;PHKA2;NOL3;PLOD2;GLRX;AK4;SPAG4;PPIA;B4GALT4;PDK3;GALK1;CD44;MDH1;ANG;PKM;SOD1;ENO2;PMM2;GOT2;DCN;CDK1;UGP2;NSDHL;PLOD1;TGFBI;CHPF2;IER3;GUSB;KDELR3;MED24;SDHC;GMPPB;TPST1;SLC37A4;P4HA1;COL5A1;POLR3K;GFUS;B3GAT3;NANP;SAP30	ENSG00000114023;ENSG00000171314;ENSG00000134333;ENSG00000102144;ENSG00000129521;ENSG00000074800;ENSG00000111669;ENSG00000240972;ENSG00000149925;ENSG00000166347;ENSG00000121966;ENSG00000141526;ENSG00000044446;ENSG00000140939;ENSG00000152952;ENSG00000173221;ENSG00000162433;ENSG00000061656;ENSG00000196262;ENSG00000121578;ENSG00000067992;ENSG00000108479;ENSG00000026508;ENSG00000014641;ENSG00000214274…
prerank	Interferon Gamma Response	0.402703	1.46464	0.0122324	0.125094	0.568	32/138	16.46%	MTHFD2;WARS1;APOL6;TRIM25;TNFAIP2;STAT2;UPP1;RBCK1;IL18BP;MARCHF1;PARP14;PSMB9;TNFSF10;IFIT3;PIM1;PELI1;ICAM1;RNF31;LATS2;LYSMD2;JAK2;NCOA3;IFI44;BANK1;ZNFX1;PSMB8;CMTR1;TNFAIP3;LGALS3BP;HLA-G;RIGI;CASP4	ENSG00000065911;ENSG00000140105;ENSG00000221963;ENSG00000121060;ENSG00000185215;ENSG00000170581;ENSG00000183696;ENSG00000125826;ENSG00000137496;ENSG00000145416;ENSG00000173193;ENSG00000240065;ENSG00000121858;ENSG00000119917;ENSG00000137193;ENSG00000197329;ENSG00000090339;ENSG00000092098;ENSG00000150457;ENSG00000140280;ENSG00000096968;ENSG00000124151;ENSG00000137965;ENSG00000153064;ENSG00000124201…
prerank	Estrogen Response Early	0.396357	1.44401	0.0241692	0.125591	0.611	44/163	13.35%	DHRS3;STC2;SLC7A5;FLNB;SLC1A4;XBP1;ELF3;RPS6KA2;PMAIP1;CCN5;EEIG1;KLF4;THSD4;KCNK5;KRT15;SLC27A2;ENDOD1;PTGES;RHOBTB3;CCND1;SNX24;RASGRP1;ZNF185;SLC26A2;TGM2;FCMR;KCNK15;CANT1;RARA;ADD3;ALDH3B1;KAZN;MYC;UGCG;JAK2;FHL2;TPBG;MYOF;KRT19;SYBU;NRIP1;ABLIM1;PEX11A;TGIF2	ENSG00000162496;ENSG00000113739;ENSG00000103257;ENSG00000136068;ENSG00000115902;ENSG00000100219;ENSG00000163435;ENSG00000071242;ENSG00000141682;ENSG00000064205;ENSG00000167106;ENSG00000136826;ENSG00000187720;ENSG00000164626;ENSG00000171346;ENSG00000140284;ENSG00000149218;ENSG00000148344;ENSG00000164292;ENSG00000110092;ENSG00000064652;ENSG00000172575;ENSG00000147394;ENSG00000155850;ENSG00000198959…
prerank	Hedgehog Signaling	0.519716	1.38797	0.106306	0.169482	0.769	4/24	3.12%	VLDLR;VEGFA;NRCAM;NRP2	ENSG00000147852;ENSG00000112715;ENSG00000091129;ENSG00000118257
prerank	Reactive Oxygen Species Pathway	-0.428132	-1.38565	0.0665236	0.0879556	0.459	8/45	6.58%	PRDX4;NDUFB4;GLRX;GLRX2;PRDX2;SOD1;PDLIM1;NDUFA6	ENSG00000123131;ENSG00000065518;ENSG00000173221;ENSG00000023572;ENSG00000167815;ENSG00000142168;ENSG00000107438;ENSG00000184983
prerank	Pancreas Beta Cells	-0.551241	-1.35833	0.114345	0.100923	0.541	5/14	13.19%	ISL1;MAFB;STXBP1;SRPRB;SRP9	ENSG00000016082;ENSG00000204103;ENSG00000136854;ENSG00000144867;ENSG00000143742
prerank	Allograft Rejection	0.399339	1.33843	0.0695793	0.215679	0.877	7/93	4.99%	AARS1;BCAT1;WARS1;EGFR;MAP3K7;IL1B;BRCA1	ENSG00000090861;ENSG00000060982;ENSG00000140105;ENSG00000146648;ENSG00000135341;ENSG00000125538;ENSG00000012048
prerank	MYC Targets V1	-0.312816	-1.29711	0.0188088	0.151101	0.701	63/200	19.36%	LDHA;PGK1;NME1;SRM;SNRPA1;PSMB2;PRDX4;PPIA;POLD2;AIMP2;CCT3;RAN;YWHAQ;SNRPG;ACP1;TXNL4A;UBA2;EIF4E;NCBP2;GOT2;CYC1;PRDX3;RAD23B;HSPE1;VDAC3;UBE2E1;NDUFAB1;RPL34;TCP1;PWP1;RPL18;MRPS18B;TFDP1;KPNA2;NOP16;RPL6;VBP1;RACK1;SNRPD2;RFC4;HNRNPD;PSMA2;NHP2;MRPL23;ABCE1;AP3S1;HPRT1;EIF2S1;HSP90AB1;DDX18;RPS10;CBX3;PPM1G;RRM1;RRP9;GNL3;RPL14;PSMA7;EIF1AX;NCBP1;COX5A;GLO1;SNRPA	ENSG00000134333;ENSG00000102144;ENSG00000239672;ENSG00000116649;ENSG00000131876;ENSG00000126067;ENSG00000123131;ENSG00000196262;ENSG00000106628;ENSG00000106305;ENSG00000163468;ENSG00000132341;ENSG00000134308;ENSG00000143977;ENSG00000143727;ENSG00000141759;ENSG00000126261;ENSG00000151247;ENSG00000114503;ENSG00000125166;ENSG00000179091;ENSG00000165672;ENSG00000119318;ENSG00000115541;ENSG00000078668…
prerank	IL2 STAT5 Signaling	0.361586	1.28815	0.09375	0.266245	0.94	24/137	11.20%	DHRS3;SLC1A5;XBP1;TWSG1;ETFBKMT;MYO1C;SYNGR2;EMP1;ST3GAL4;HYCC2;WLS;TNFSF10;PIM1;PHLDA1;CDC42SE2;TGM2;RNH1;PLPP1;SMPDL3A;ABCB1;MYC;SH3BGRL2;ENO3;NCOA3	ENSG00000162496;ENSG00000105281;ENSG00000100219;ENSG00000128791;ENSG00000139160;ENSG00000197879;ENSG00000108639;ENSG00000134531;ENSG00000110080;ENSG00000155744;ENSG00000116729;ENSG00000121858;ENSG00000137193;ENSG00000139289;ENSG00000158985;ENSG00000198959;ENSG00000023191;ENSG00000067113;ENSG00000172594;ENSG00000085563;ENSG00000136997;ENSG00000198478;ENSG00000108515;ENSG00000124151
prerank	MYC Targets V2	-0.367038	-1.26657	0.123894	0.171704	0.791	24/58	26.97%	SRM;DUSP2;TMEM97;NDUFAF4;AIMP2;HSPE1;GRWD1;NOP16;DCTPP1;BYSL;DDX18;CBX3;RRP9;GNL3;PLK1;MAP3K6;NOP2;TFB2M;PRMT3;MPHOSPH10;SORD;RRP12;PHB1;RCL1	ENSG00000116649;ENSG00000158050;ENSG00000109084;ENSG00000123545;ENSG00000106305;ENSG00000115541;ENSG00000105447;ENSG00000048162;ENSG00000179958;ENSG00000112578;ENSG00000088205;ENSG00000122565;ENSG00000114767;ENSG00000163938;ENSG00000166851;ENSG00000142733;ENSG00000111641;ENSG00000162851;ENSG00000185238;ENSG00000124383;ENSG00000140263;ENSG00000052749;ENSG00000167085;ENSG00000120158
prerank	P53 Pathway	0.330828	1.22428	0.121523	0.354674	0.99	31/178	9.74%	NUPR1;SLC7A11;SLC3A2;TRIB3;DDIT3;APP;KLF4;GADD45A;ZFP36L1;UPP1;EPHA2;OSGIN1;CTSD;PLK2;PTPRE;MKNK2;DDIT4;H2AC25;RHBDF2;PPP1R15A;PMM1;BAX;RAD9A;ATF3;TP53;EPHX1;TNFSF9;RAD51C;PPM1D;RCHY1;HEXIM1	ENSG00000176046;ENSG00000151012;ENSG00000168003;ENSG00000101255;ENSG00000175197;ENSG00000142192;ENSG00000136826;ENSG00000116717;ENSG00000185650;ENSG00000183696;ENSG00000142627;ENSG00000140961;ENSG00000117984;ENSG00000145632;ENSG00000132334;ENSG00000099875;ENSG00000168209;ENSG00000181218;ENSG00000129667;ENSG00000087074;ENSG00000100417;ENSG00000087088;ENSG00000172613;ENSG00000162772;ENSG00000141510…
prerank	TNFA Signaling VIA NFKB	0.340038	1.22271	0.133942	0.327832	0.99	31/171	8.69%	EIF1;F3;CEBPB;DUSP1;TNFAIP2;DUSP4;G0S2;VEGFA;CXCL3;KLF2;LITAF;KLF4;DUSP5;GADD45A;IRS2;CXCL2;SERPINE1;PLK2;IL1B;SQSTM1;RELB;CCND1;PTPRE;FOSL1;PPP1R15A;ZBTB10;PHLDA1;ATF3;TNFSF9;ICAM1;CFLAR	ENSG00000173812;ENSG00000117525;ENSG00000172216;ENSG00000120129;ENSG00000185215;ENSG00000120875;ENSG00000123689;ENSG00000112715;ENSG00000163734;ENSG00000127528;ENSG00000189067;ENSG00000136826;ENSG00000138166;ENSG00000116717;ENSG00000185950;ENSG00000081041;ENSG00000106366;ENSG00000145632;ENSG00000125538;ENSG00000161011;ENSG00000104856;ENSG00000110092;ENSG00000132334;ENSG00000175592;ENSG00000087074…
prerank	UV Response UP	-0.295243	-1.15722	0.137363	0.335104	0.965	42/139	14.84%	TUBA4A;GAL;EIF5;ALDOA;OLFM1;CDKN2B;HYAL2;CDKN1C;GRPEL1;SHOX2;TFRC;RXRB;GCH1;PPIF;ENO2;BTG3;CCND3;NR4A1;SELENOW;AP2S1;MGAT1;POLR2H;GLS;HMOX1;SLC6A8;HLA-F;CYB5B;RAB27A;RHOB;ARRB2;RFC4;PPAT;ACAA1;BMP2;RPN1;BAK1;SIGMAR1;ALAS1;MRPL23;FOS;DGAT1;TYRO3	ENSG00000127824;ENSG00000069482;ENSG00000100664;ENSG00000149925;ENSG00000130558;ENSG00000147883;ENSG00000068001;ENSG00000129757;ENSG00000109519;ENSG00000168779;ENSG00000072274;ENSG00000204231;ENSG00000131979;ENSG00000108179;ENSG00000111674;ENSG00000154640;ENSG00000112576;ENSG00000123358;ENSG00000178980;ENSG00000042753;ENSG00000131446;ENSG00000163882;ENSG00000115419;ENSG00000100292;ENSG00000130821…
prerank	Myogenesis	-0.29511	-1.13716	0.182073	0.351348	0.971	21/119	8.96%	SCD;ACTC1;CDKN1A;TGFB1;FDPS;IGF1;CKB;TPM2;DMPK;MYLK;SVIL;FKBP1B;SIRT2;GABARAPL2;AK1;ITGA7;CRYAB;SMTN;CLU;TNNT1;SLC6A8	ENSG00000099194;ENSG00000159251;ENSG00000124762;ENSG00000105329;ENSG00000160752;ENSG00000017427;ENSG00000166165;ENSG00000198467;ENSG00000104936;ENSG00000065534;ENSG00000197321;ENSG00000119782;ENSG00000068903;ENSG00000034713;ENSG00000106992;ENSG00000135424;ENSG00000109846;ENSG00000183963;ENSG00000120885;ENSG00000105048;ENSG00000130821
prerank	G2M Checkpoint	0.302463	1.12803	0.222552	0.499647	1	51/198	18.39%	SLC7A5;SLC38A1;CASP8AP2;SLC7A1;KNL1;EZH2;KMT5A;KIF15;MNAT1;MCM2;RPS6KA5;CCND1;MCM3;UPF1;DMD;E2F3;NASP;MCM6;NUP98;H2AX;MAPK14;MAP3K20;RAD21;WRN;POLE;MEIS2;MYC;ATF5;KIF23;POLA2;HNRNPU;ILF3;KIF20B;H2AZ1;BARD1;HOXC10;E2F4;PDS5B;CUL4A;E2F1;ORC6;SMAD3;CENPF;CENPE;RBL1;NSD2;HIRA;CDC45;TOP2A;PURA;CDC27	ENSG00000103257;ENSG00000111371;ENSG00000118412;ENSG00000139514;ENSG00000137812;ENSG00000106462;ENSG00000183955;ENSG00000163808;ENSG00000020426;ENSG00000073111;ENSG00000100784;ENSG00000110092;ENSG00000112118;ENSG00000005007;ENSG00000198947;ENSG00000112242;ENSG00000132780;ENSG00000076003;ENSG00000110713;ENSG00000188486;ENSG00000112062;ENSG00000091436;ENSG00000164754;ENSG00000165392;ENSG00000177084…
prerank	Apoptosis	0.313788	1.12605	0.23876	0.468848	1	19/135	9.18%	CTH;DDIT3;APP;PMAIP1;GADD45A;HMGB2;H1-0;IL1B;SQSTM1;BRCA1;CCND1;EMP1;TNFSF10;CYLD;BAX;ATF3;CFLAR;RARA;XIAP	ENSG00000116761;ENSG00000175197;ENSG00000142192;ENSG00000141682;ENSG00000116717;ENSG00000164104;ENSG00000189060;ENSG00000125538;ENSG00000161011;ENSG00000012048;ENSG00000110092;ENSG00000134531;ENSG00000121858;ENSG00000083799;ENSG00000087088;ENSG00000162772;ENSG00000003402;ENSG00000131759;ENSG00000101966
prerank	IL6 JAK STAT3 Signaling	0.365059	1.11482	0.289855	0.462304	1	13/51	19.89%	HAX1;CXCL3;STAT2;IL1B;IL10RB;PIM1;STAM2;ACVR1B;JUN;IL13RA1;CSF1;IL15RA;IRF9	ENSG00000143575;ENSG00000163734;ENSG00000170581;ENSG00000125538;ENSG00000243646;ENSG00000137193;ENSG00000115145;ENSG00000135503;ENSG00000177606;ENSG00000131724;ENSG00000184371;ENSG00000134470;ENSG00000213928
prerank	Peroxisome	-0.297959	-1.09448	0.271318	0.425581	0.991	16/83	11.63%	ABCD1;IDI1;DHCR24;FDPS;PEX6;PEX14;FADS1;HSD17B4;IDE;SOD1;CRABP2;RDH11;ITGB1BP1;SCP2;ACOT8;ACAA1	ENSG00000101986;ENSG00000067064;ENSG00000116133;ENSG00000160752;ENSG00000124587;ENSG00000142655;ENSG00000149485;ENSG00000133835;ENSG00000119912;ENSG00000142168;ENSG00000143320;ENSG00000072042;ENSG00000119185;ENSG00000116171;ENSG00000101473;ENSG00000060971
prerank	UV Response DN	-0.278525	-1.08842	0.23743	0.412265	0.991	16/135	6.41%	INSIG1;MGLL;ANXA2;NEK7;LDLR;PIK3CD;DBP;PEX14;TGFBR3;PTPRM;KALRN;SIPA1L1;ATP2C1;IGF1R;NOTCH2;ANXA4	ENSG00000186480;ENSG00000074416;ENSG00000182718;ENSG00000151414;ENSG00000130164;ENSG00000171608;ENSG00000105516;ENSG00000142655;ENSG00000069702;ENSG00000173482;ENSG00000160145;ENSG00000197555;ENSG00000017260;ENSG00000140443;ENSG00000134250;ENSG00000196975
prerank	Estrogen Response Late	0.304756	1.07647	0.308931	0.52196	1	26/149	12.38%	ASS1;SLC7A5;FLNB;SLC1A4;XBP1;RPS6KA2;CCN5;EEIG1;KLF4;MDK;KCNK5;SLC27A2;TFPI2;PTGES;CCND1;SLC26A2;ADD3;ALDH3B1;FGFR3;JAK2;SGK1;TPBG;MYOF;RNASEH2A;KRT19;NRIP1	ENSG00000130707;ENSG00000103257;ENSG00000136068;ENSG00000115902;ENSG00000100219;ENSG00000071242;ENSG00000064205;ENSG00000167106;ENSG00000136826;ENSG00000110492;ENSG00000164626;ENSG00000140284;ENSG00000105825;ENSG00000148344;ENSG00000110092;ENSG00000155850;ENSG00000148700;ENSG00000006534;ENSG00000068078;ENSG00000096968;ENSG00000118515;ENSG00000146242;ENSG00000138119;ENSG00000104889;ENSG00000171345…
prerank	Epithelial Mesenchymal Transition	-0.261088	-1.06943	0.249221	0.432857	0.995	30/174	10.60%	EMP3;PMEPA1;SFRP1;IL32;TGFB1;BASP1;PLAUR;GREM1;WIPF1;LUM;MYL9;PLOD2;TGFBR3;TPM2;CD44;MYLK;LGALS1;SGCB;ENO2;NOTCH2;DCN;PLOD1;TGFBI;TNFRSF11B;SLC6A8;LOX;RHOB;SNAI2;EFEMP2;HTRA1	ENSG00000142227;ENSG00000124225;ENSG00000104332;ENSG00000008517;ENSG00000105329;ENSG00000176788;ENSG00000011422;ENSG00000166923;ENSG00000115935;ENSG00000139329;ENSG00000101335;ENSG00000152952;ENSG00000069702;ENSG00000198467;ENSG00000026508;ENSG00000065534;ENSG00000100097;ENSG00000163069;ENSG00000111674;ENSG00000134250;ENSG00000011465;ENSG00000083444;ENSG00000120708;ENSG00000164761;ENSG00000130821…
prerank	TGF Beta Signaling	-0.319406	-1.06367	0.353511	0.423304	0.996	15/52	17.53%	PMEPA1;TGFB1;CDKN1C;ENG;ID3;PPP1CA;HDAC1;UBE2D3;ID2;BMP2;HIPK2;KLF10;SMURF1;NCOR2;SMAD1	ENSG00000124225;ENSG00000105329;ENSG00000129757;ENSG00000106991;ENSG00000117318;ENSG00000172531;ENSG00000116478;ENSG00000109332;ENSG00000115738;ENSG00000125845;ENSG00000064393;ENSG00000155090;ENSG00000198742;ENSG00000196498;ENSG00000170365
prerank	Interferon Alpha Response	0.324375	1.06295	0.34609	0.522638	1	9/72	7.55%	WARS1;TRIM25;STAT2;PARP14;PSMB9;MVB12A;CNP;IFIT3;NCOA7	ENSG00000140105;ENSG00000121060;ENSG00000170581;ENSG00000173193;ENSG00000240065;ENSG00000141971;ENSG00000173786;ENSG00000119917;ENSG00000111912
prerank	Protein Secretion	-0.285676	-1.0613	0.297003	0.406718	0.996	27/93	23.36%	BNIP3;ABCA1;RAB9A;SGMS1;TPD52;SOD1;COPE;RPS6KA3;AP2S1;CLCN3;TSPAN8;CD63;CLN5;NAPG;AP3S1;CLTC;CAV2;ARCN1;PAM;ARF1;AP3B1;CLTA;SEC24D;MON2;STAM;SCAMP3;VAMP3	ENSG00000176171;ENSG00000165029;ENSG00000123595;ENSG00000198964;ENSG00000076554;ENSG00000142168;ENSG00000105669;ENSG00000177189;ENSG00000042753;ENSG00000109572;ENSG00000127324;ENSG00000135404;ENSG00000102805;ENSG00000134265;ENSG00000177879;ENSG00000141367;ENSG00000105971;ENSG00000095139;ENSG00000145730;ENSG00000143761;ENSG00000132842;ENSG00000122705;ENSG00000150961;ENSG00000061987;ENSG00000136738…
prerank	DNA Repair	-0.263245	-1.04528	0.353448	0.418454	0.998	25/146	11.53%	DDB2;NME1;SUPT5H;TAF13;POLR2A;SAC3D1;AK1;NME4;GTF2A2;RPA3;BCAP31;NCBP2;MRPL40;MPC2;GUK1;NELFB;POLR2H;GTF2H5;TAF6;POM121;APRT;NT5C;RFC4;SEC61A1;POLR1D	ENSG00000134574;ENSG00000239672;ENSG00000196235;ENSG00000197780;ENSG00000181222;ENSG00000168061;ENSG00000106992;ENSG00000103202;ENSG00000140307;ENSG00000106399;ENSG00000185825;ENSG00000114503;ENSG00000185608;ENSG00000143158;ENSG00000143774;ENSG00000188986;ENSG00000163882;ENSG00000272047;ENSG00000106290;ENSG00000196313;ENSG00000198931;ENSG00000125458;ENSG00000163918;ENSG00000058262;ENSG00000186184
prerank	Inflammatory Response	0.295827	1.01406	0.43131	0.606683	1	30/108	16.45%	F3;SLC7A1;DCBLD2;SLC31A1;CD70;SERPINE1;PVR;SLC11A2;BDKRB1;IL1B;BEST1;PTPRE;CD55;LPAR1;RASGRP1;SGMS2;TNFSF10;TNFSF9;ICAM1;MYC;HAS2;TLR3;TPBG;PTGER2;KIF1B;SEMA4D;ACVR1B;AHR;P2RY2;BTG2	ENSG00000117525;ENSG00000139514;ENSG00000057019;ENSG00000136868;ENSG00000125726;ENSG00000106366;ENSG00000073008;ENSG00000110911;ENSG00000100739;ENSG00000125538;ENSG00000167995;ENSG00000132334;ENSG00000196352;ENSG00000198121;ENSG00000172575;ENSG00000164023;ENSG00000121858;ENSG00000125657;ENSG00000090339;ENSG00000136997;ENSG00000170961;ENSG00000164342;ENSG00000146242;ENSG00000125384;ENSG00000054523…
prerank	Coagulation	0.309172	1.00352	0.443709	0.59892	1	11/76	7.99%	F3;SPARC;FYN;RAPGEF3;THBS1;F8;SERPINE1;TFPI2;THBD;ADAM9;DUSP6	ENSG00000117525;ENSG00000113140;ENSG00000010810;ENSG00000079337;ENSG00000137801;ENSG00000185010;ENSG00000106366;ENSG00000105825;ENSG00000178726;ENSG00000168615;ENSG00000139318
prerank	Mitotic Spindle	0.264292	0.995876	0.451565	0.587467	1	43/197	17.10%	FLNB;ARHGEF2;PCGF5;NCK2;KLC1;KIF15;SOS1;FGD4;CLIP2;PCM1;SMC3;CDK5RAP2;ALMS1;NET1;TUBGCP5;CEP57;MID1IP1;PCNT;CTTN;LRPPRC;SASS6;CDC42EP1;DLG1;FGD6;DLGAP5;NF1;ARAP3;SORBS2;KIF23;KIF20B;PXN;AKAP13;SHROOM1;KIF1B;MID1;RABGAP1;HDAC6;CDC42BPA;CENPF;ARHGEF3;CENPE;NEDD9;SUN2	ENSG00000136068;ENSG00000116584;ENSG00000180628;ENSG00000071051;ENSG00000126214;ENSG00000163808;ENSG00000115904;ENSG00000139132;ENSG00000106665;ENSG00000078674;ENSG00000108055;ENSG00000136861;ENSG00000116127;ENSG00000173848;ENSG00000275835;ENSG00000166037;ENSG00000165175;ENSG00000160299;ENSG00000085733;ENSG00000138095;ENSG00000156876;ENSG00000128283;ENSG00000075711;ENSG00000180263;ENSG00000126787…
prerank	E2F Targets	0.263966	0.981615	0.497765	0.592292	1	47/200	17.09%	MTHFD2;EXOSC8;LIG1;HMGB2;EZH2;PRKDC;MCM2;SMC3;BRCA1;NUP107;RAD50;MCM3;UBE2T;USP1;MLH1;NASP;MCM6;TP53;H2AX;RAD51C;PPM1D;DNMT1;RAD21;TIPIN;EED;POLE;CBX5;UBR7;MYC;DLGAP5;RNASEH2A;CCP110;POLA2;ILF3;H2AZ1;BARD1;PDS5B;PSMC3IP;POLD1;SPC25;HELLS;SHMT1;ORC6;WEE1;CENPE;PSIP1;RFC3	ENSG00000065911;ENSG00000120699;ENSG00000105486;ENSG00000164104;ENSG00000106462;ENSG00000253729;ENSG00000073111;ENSG00000108055;ENSG00000012048;ENSG00000111581;ENSG00000113522;ENSG00000112118;ENSG00000077152;ENSG00000162607;ENSG00000076242;ENSG00000132780;ENSG00000076003;ENSG00000141510;ENSG00000188486;ENSG00000108384;ENSG00000170836;ENSG00000130816;ENSG00000164754;ENSG00000075131;ENSG00000074266…
prerank	Complement	0.268906	0.935065	0.568504	0.672348	1	35/131	19.99%	F3;CEBPB;FYN;DUSP5;CTSD;F8;PDP1;SERPINE1;TFPI2;DGKH;COL4A2;BRPF3;CD55;RASGRP1;PSMB9;PIM1;ADAM9;DUSP6;HSPA1A;SRC;GCA;JAK2;EHD1;CTSH;CBLB;CDH13;TNFAIP3;CASP4;PIK3CA;PPP2CB;SH2B3;CASP10;LYN;PCLO;TIMP1	ENSG00000117525;ENSG00000172216;ENSG00000010810;ENSG00000138166;ENSG00000117984;ENSG00000185010;ENSG00000164951;ENSG00000106366;ENSG00000105825;ENSG00000102780;ENSG00000134871;ENSG00000096070;ENSG00000196352;ENSG00000172575;ENSG00000240065;ENSG00000137193;ENSG00000168615;ENSG00000139318;ENSG00000204389;ENSG00000197122;ENSG00000115271;ENSG00000096968;ENSG00000110047;ENSG00000103811;ENSG00000114423…
prerank	KRAS Signaling DN	-0.262641	-0.927214	0.587379	0.713665	1	15/62	17.38%	ACTC1;GPRC5C;EDN2;SHOX2;FGGY;SLC25A23;TGFB2;ASB7;DTNB;NR4A2;ENTPD7;CPEB3;PDK2;EDN1;SPHK2	ENSG00000159251;ENSG00000170412;ENSG00000127129;ENSG00000168779;ENSG00000172456;ENSG00000125648;ENSG00000092969;ENSG00000183475;ENSG00000138101;ENSG00000153234;ENSG00000198018;ENSG00000107864;ENSG00000005882;ENSG00000078401;ENSG00000063176
prerank	PI3K AKT MTOR Signaling	0.280786	0.926958	0.587948	0.660648	1	10/93	5.70%	TRIB3;DDIT3;NGF;STAT2;MAPK9;EGFR;MAP3K7;SQSTM1;TSC2;MKNK2	ENSG00000101255;ENSG00000175197;ENSG00000134259;ENSG00000170581;ENSG00000050748;ENSG00000146648;ENSG00000135341;ENSG00000161011;ENSG00000103197;ENSG00000099875
prerank	Spermatogenesis	-0.264444	-0.923186	0.604819	0.691985	1	26/61	27.39%	CDKN3;SLC2A5;IDE;CDK1;VDAC3;AGFG1;GSTM3;KIF2C;CHFR;PSMG1;RFC4;CLPB;LPIN1;MLF1;PARP2;AURKA;OAZ3;PHKG2;PEBP1;MTOR;IFT88;TTK;HSPA2;CCNB2;SLC12A2;RPL39L	ENSG00000100526;ENSG00000142583;ENSG00000119912;ENSG00000170312;ENSG00000078668;ENSG00000173744;ENSG00000134202;ENSG00000142945;ENSG00000072609;ENSG00000183527;ENSG00000163918;ENSG00000162129;ENSG00000134324;ENSG00000178053;ENSG00000129484;ENSG00000087586;ENSG00000143450;ENSG00000156873;ENSG00000089220;ENSG00000198793;ENSG00000032742;ENSG00000112742;ENSG00000126803;ENSG00000157456;ENSG00000064651…
prerank	Apical Surface	0.344518	0.91831	0.552045	0.652011	1	4/26	4.99%	APP;NTNG1;DCBLD2;BRCA1	ENSG00000142192;ENSG00000162631;ENSG00000057019;ENSG00000012048
prerank	Apical Junction	-0.232085	-0.915365	0.662953	0.682151	1	28/135	20.25%	INSIG1;ACTC1;MYL9;TUBG1;ARPC2;RRAS;RHOF;MVD;GNAI2;TGFBI;TNFRSF11B;CD276;SHC1;GRB7;VWF;ACTB;HRAS;MYL12B;ICAM5;CLDN4;AMH;PTEN;FBN1;GNAI1;CERCAM;NLGN2;THY1;DHX16	ENSG00000186480;ENSG00000159251;ENSG00000101335;ENSG00000131462;ENSG00000163466;ENSG00000126458;ENSG00000139725;ENSG00000167508;ENSG00000114353;ENSG00000120708;ENSG00000164761;ENSG00000103855;ENSG00000160691;ENSG00000141738;ENSG00000110799;ENSG00000075624;ENSG00000174775;ENSG00000118680;ENSG00000105376;ENSG00000189143;ENSG00000104899;ENSG00000171862;ENSG00000166147;ENSG00000127955;ENSG00000167123…
prerank	Notch Signaling	0.330852	0.895108	0.564972	0.674721	1	7/28	12.41%	TCF7L2;WNT5A;CCND1;MAML2;LFNG;FZD7;DTX2	ENSG00000148737;ENSG00000114251;ENSG00000110092;ENSG00000184384;ENSG00000106003;ENSG00000155760;ENSG00000091073
prerank	Angiogenesis	-0.26227	-0.760871	0.839479	0.932655	1	5/27	11.49%	LPL;LUM;CCND2;S100A4;SLCO2A1	ENSG00000175445;ENSG00000139329;ENSG00000118971;ENSG00000196154;ENSG00000174640
prerank	WNT Beta Catenin Signaling	0.267781	0.760475	0.792487	0.893777	1	7/33	14.32%	HDAC11;TP53;CSNK1E;MYC;ADAM17;TCF7;MAML1	ENSG00000163517;ENSG00000141510;ENSG00000213923;ENSG00000136997;ENSG00000151694;ENSG00000081059;ENSG00000161021
