## Supplementary material for "STL1267 alters HIF-1α and REV-ERBα localization and transcriptional responses in CoCl_2_-treated HeLa cells": Enrichment

NAME	TERM	ES	NES	NOM_P_VAL	FDR_Q_VAL	FWER_P_VAL	TAG_%	GENE_%	LEAD_GENES	LEAD_GENES_IDS
prerank	Hypoxia	0.849638	2.89932	0	0	0	68/168	5.38%	HMOX1;NDRG1;PDK1;BNIP3L;AK4;TMEM45A;LDHA;GPI;PGK1;FAM162A;P4HA1;ALDOA;TPI1;SLC2A1;HK2;ALDOC;VEGFA;DDIT4;VLDLR;KDM3A;ADM;GAPDH;ENO2;STC2;GBE1;CA12;PGM1;ZNF292;MIF;PAM;ANKZF1;PFKP;ENO1;SLC2A3;PDK3;PFKL;PNRC1;PFKFB3;COL5A1;GLRX;WSB1;NFIL3;P4HA2;LOX;MXI1;MT1E;SAP30;FOSL2;BTG1;ERO1A;SCARB1;EFNA3;GPC1;GYS1;MT2A;SLC25A1;CDKN1A;PPP1R3C;EGFR;TES;NEDD4L;CCNG2;CDKN1C;STBD1;PRDX5;CSRP2;EXT1;CITED2	ENSG00000100292;ENSG00000104419;ENSG00000152256;ENSG00000104765;ENSG00000162433;ENSG00000181458;ENSG00000134333;ENSG00000105220;ENSG00000102144;ENSG00000114023;ENSG00000122884;ENSG00000149925;ENSG00000111669;ENSG00000117394;ENSG00000159399;ENSG00000109107;ENSG00000112715;ENSG00000168209;ENSG00000147852;ENSG00000115548;ENSG00000148926;ENSG00000111640;ENSG00000111674;ENSG00000113739;ENSG00000114480…
prerank	Glycolysis	0.801795	2.72905	0	0	0	58/170	6.32%	EGLN3;AK4;LDHA;PGK1;PLOD2;FAM162A;P4HA1;ALDOA;TPI1;PGAM1;HK2;PLOD1;VEGFA;DDIT4;VLDLR;SLC16A3;ENO2;STC2;SPAG4;ZNF292;MIF;PAM;ANKZF1;PFKP;ENO1;PKM;PDK3;G6PD;COL5A1;GLRX;P4HA2;MXI1;BIK;SAP30;ERO1A;QSOX1;SOD1;ME1;TXN;EFNA3;GPC1;GYS1;ABCB6;CD44;EGFR;ANG;TALDO1;AGRN;B4GALT4;MPI;EXT1;CITED2;NOL3;SLC35A3;ANGPTL4;HS2ST1;XYLT2;MDH1	ENSG00000129521;ENSG00000162433;ENSG00000134333;ENSG00000102144;ENSG00000152952;ENSG00000114023;ENSG00000122884;ENSG00000149925;ENSG00000111669;ENSG00000171314;ENSG00000159399;ENSG00000083444;ENSG00000112715;ENSG00000168209;ENSG00000147852;ENSG00000141526;ENSG00000111674;ENSG00000113739;ENSG00000061656;ENSG00000188994;ENSG00000240972;ENSG00000145730;ENSG00000163516;ENSG00000067057;ENSG00000074800…
prerank	MTORC1 Signaling	0.693177	2.40126	0	0	0	39/193	4.35%	EGLN3;PDK1;AK4;LDHA;GPI;PGK1;PLOD2;P4HA1;ALDOA;TPI1;SLC2A1;HK2;DDIT4;VLDLR;GAPDH;GBE1;TXNRD1;TFRC;PGM1;ENO1;SLC2A3;G6PD;PFKL;SQSTM1;GLRX;NFIL3;ERO1A;ME1;SCD;HPRT1;SLC7A11;CDKN1A;TES;NAMPT;NHERF1;IFRD1;TBK1;HSP90B1;INSIG1	ENSG00000129521;ENSG00000152256;ENSG00000162433;ENSG00000134333;ENSG00000105220;ENSG00000102144;ENSG00000152952;ENSG00000122884;ENSG00000149925;ENSG00000111669;ENSG00000117394;ENSG00000159399;ENSG00000168209;ENSG00000147852;ENSG00000111640;ENSG00000114480;ENSG00000198431;ENSG00000072274;ENSG00000079739;ENSG00000074800;ENSG00000059804;ENSG00000160211;ENSG00000141959;ENSG00000161011;ENSG00000173221…
prerank	Reactive Oxygen Species Pathway	0.708029	1.99835	0	0.000489209	0.002	11/45	2.07%	TXNRD1;GCLM;PFKP;NQO1;G6PD;GLRX;PRDX2;FTL;SOD1;TXN;PDLIM1	ENSG00000198431;ENSG00000023909;ENSG00000067057;ENSG00000181019;ENSG00000160211;ENSG00000173221;ENSG00000167815;ENSG00000087086;ENSG00000142168;ENSG00000136810;ENSG00000107438
prerank	G2M Checkpoint	-0.463715	-1.90431	0	0.00104918	0.001	68/198	18.41%	ODC1;CCNA2;HUS1;CDC20;STMN1;HSPA8;ILF3;GSPT1;ATF5;TMPO;H2BC12;HMGB3;CDC45;NOLC1;BIRC5;PLK1;AMD1;SRSF2;SLC7A5;UBE2C;DDX39A;SRSF1;RBM14;TFDP1;LMNB1;MARCKS;RACGAP1;KPNB1;POLA2;E2F1;RAD21;H2AZ1;MAPK14;PRIM2;AURKA;DMD;CCNB2;ODF2;KPNA2;KIF5B;JPT1;UBE2S;CENPA;G3BP1;CCNF;EZH2;EXO1;CDC27;HIF1A;KIF22;SQLE;NUP50;H2AX;E2F3;HMGN2;CCND1;HNRNPU;SFPQ;MAP3K20;ORC6;RAD54L;DR1;AURKB;PBK;CUL3;KIF15;NSD2;PRC1	ENSG00000115758;ENSG00000145386;ENSG00000136273;ENSG00000117399;ENSG00000117632;ENSG00000109971;ENSG00000129351;ENSG00000103342;ENSG00000169136;ENSG00000120802;ENSG00000197903;ENSG00000029993;ENSG00000093009;ENSG00000166197;ENSG00000089685;ENSG00000166851;ENSG00000123505;ENSG00000161547;ENSG00000103257;ENSG00000175063;ENSG00000123136;ENSG00000136450;ENSG00000239306;ENSG00000198176;ENSG00000113368…
prerank	Hedgehog Signaling	0.713364	1.78201	0.00534759	0.0119367	0.06	3/24	1.09%	VEGFA;VLDLR;L1CAM	ENSG00000112715;ENSG00000147852;ENSG00000198910
prerank	P53 Pathway	0.499996	1.73236	0.0025413	0.0156547	0.093	36/178	11.80%	HMOX1;NDRG1;FAM162A;DDIT4;S100A10;BTG1;SERPINB5;RPS27L;RAB40C;PVT1;EPHX1;SLC7A11;CTSD;CDKN1A;H1-2;TXNIP;TOB1;CCND2;ANKRA2;HINT1;DNTTIP2;S100A4;VWA5A;NOL8;XPC;ERCC5;TRIAP1;JAG2;TPRKB;PTPN14;TPD52L1;RALGDS;SESN1;JUN;ISCU;NOTCH1	ENSG00000100292;ENSG00000104419;ENSG00000114023;ENSG00000168209;ENSG00000197747;ENSG00000133639;ENSG00000206075;ENSG00000185088;ENSG00000197562;ENSG00000249859;ENSG00000143819;ENSG00000151012;ENSG00000117984;ENSG00000124762;ENSG00000187837;ENSG00000265972;ENSG00000141232;ENSG00000118971;ENSG00000164331;ENSG00000169567;ENSG00000067334;ENSG00000196154;ENSG00000110002;ENSG00000198000;ENSG00000154767…
prerank	Protein Secretion	0.524728	1.65288	0.00437956	0.0294923	0.189	11/94	7.29%	BNIP3;PAM;DST;SOD1;RAB9A;EGFR;AP3S1;GOLGA4;LAMP2;SH3GL2;SCAMP1	ENSG00000176171;ENSG00000145730;ENSG00000151914;ENSG00000142168;ENSG00000123595;ENSG00000146648;ENSG00000177879;ENSG00000144674;ENSG00000005893;ENSG00000107295;ENSG00000085365
prerank	Heme Metabolism	0.488094	1.64566	0.00133156	0.0280072	0.206	19/157	6.22%	BNIP3L;SLC2A1;TFRC;GCLM;SLC6A8;P4HA2;MXI1;PRDX2;NARF;BACH1;H4C3;BLVRB;SLC7A11;ABCB6;RIOK3;CAST;MGST3;SLC22A4;LAMP2	ENSG00000104765;ENSG00000117394;ENSG00000072274;ENSG00000023909;ENSG00000130821;ENSG00000072682;ENSG00000119950;ENSG00000167815;ENSG00000141562;ENSG00000156273;ENSG00000197061;ENSG00000090013;ENSG00000151012;ENSG00000115657;ENSG00000101782;ENSG00000310517;ENSG00000143198;ENSG00000197208;ENSG00000005893
prerank	Xenobiotic Metabolism	0.48345	1.61381	0.00417246	0.0346795	0.27	19/134	6.25%	HMOX1;NQO1;ALDH3A1;AKR1C3;AKR1C2;DDT;LONP1;HPRT1;CBR1;PGD;MT2A;EPHX1;BLVRB;ACP1;PDK4;PTGR1;PAPSS2;MAN1A1;IGFBP4	ENSG00000100292;ENSG00000181019;ENSG00000108602;ENSG00000196139;ENSG00000151632;ENSG00000099977;ENSG00000196365;ENSG00000165704;ENSG00000159228;ENSG00000142657;ENSG00000125148;ENSG00000143819;ENSG00000090013;ENSG00000143727;ENSG00000004799;ENSG00000106853;ENSG00000198682;ENSG00000111885;ENSG00000141753
prerank	E2F Targets	-0.390804	-1.60081	0	0.0372459	0.069	63/200	17.41%	HUS1;CDC20;TRIP13;SHMT1;CTPS1;STMN1;ILF3;TUBB;RANBP1;GSPT1;TMPO;HMGB3;NOLC1;NUDT21;BIRC5;PLK1;RFC3;SRSF2;TIPIN;NUP205;CDKN2A;MTHFD2;DDX39A;SRSF1;LMNB1;RACGAP1;EXOSC8;POLA2;RAD21;TBRG4;CBX5;H2AZ1;DNMT1;UNG;PRIM2;AURKA;CNOT9;CDCA8;CCNB2;KPNA2;DCK;RRM2;JPT1;UBE2S;LIG1;KIF18B;EZH2;NME1;DCTPP1;PA2G4;KIF22;H2AX;UBR7;CCNE1;PPM1D;NCAPD2;LYAR;PHF5A;CENPM;ORC6;GINS3;BRMS1L;AURKB	ENSG00000136273;ENSG00000117399;ENSG00000071539;ENSG00000176974;ENSG00000171793;ENSG00000117632;ENSG00000129351;ENSG00000196230;ENSG00000099901;ENSG00000103342;ENSG00000120802;ENSG00000029993;ENSG00000166197;ENSG00000167005;ENSG00000089685;ENSG00000166851;ENSG00000133119;ENSG00000161547;ENSG00000075131;ENSG00000155561;ENSG00000147889;ENSG00000065911;ENSG00000123136;ENSG00000136450;ENSG00000113368…
prerank	Angiogenesis	0.617429	1.59601	0.0292096	0.0366906	0.302	9/27	8.61%	VEGFA;LUM;COL5A2;LPL;CCND2;S100A4;PTK2;JAG2;JAG1	ENSG00000112715;ENSG00000139329;ENSG00000204262;ENSG00000175445;ENSG00000118971;ENSG00000196154;ENSG00000169398;ENSG00000184916;ENSG00000101384
prerank	Apoptosis	0.469029	1.57623	0.0119205	0.0390477	0.341	12/135	3.61%	HMOX1;BNIP3L;ENO2;SQSTM1;BIK;LUM;SOD1;ANXA1;CDKN1A;CD44;CLU;TXNIP	ENSG00000100292;ENSG00000104765;ENSG00000111674;ENSG00000161011;ENSG00000100290;ENSG00000139329;ENSG00000142168;ENSG00000135046;ENSG00000124762;ENSG00000026508;ENSG00000120885;ENSG00000265972
prerank	Notch Signaling	0.582952	1.51225	0.0561983	0.0629448	0.518	8/28	11.80%	SAP30;RBX1;ST3GAL6;FZD7;SKP1;JAG1;NOTCH3;NOTCH1	ENSG00000164105;ENSG00000100387;ENSG00000064225;ENSG00000155760;ENSG00000113558;ENSG00000101384;ENSG00000074181;ENSG00000148400
prerank	Fatty Acid Metabolism	0.451455	1.50181	0.0140252	0.0628445	0.549	10/127	2.34%	LDHA;ALDOA;ENO2;MIF;ALDH3A2;ALDH3A1;S100A10;ME1;CBR1;EPHX1	ENSG00000134333;ENSG00000149925;ENSG00000111674;ENSG00000240972;ENSG00000072210;ENSG00000108602;ENSG00000197747;ENSG00000065833;ENSG00000159228;ENSG00000143819
prerank	Adipogenesis	0.431432	1.49331	0.015852	0.0621994	0.567	33/181	10.43%	ALDOA;GBE1;PGM1;TKT;PFKL;PFKFB3;DDT;SOD1;ME1;SCARB1;ATP5PO;COX7B;SLC25A1;UBC;TALDO1;RIOK3;TOB1;CCNG2;LPL;MGST3;BCL6;ANGPTL4;ACADM;GHITM;ETFB;NDUFAB1;ITSN1;GRPEL1;DHCR7;PEX14;CD151;TANK;BCKDHA	ENSG00000149925;ENSG00000114480;ENSG00000079739;ENSG00000163931;ENSG00000141959;ENSG00000170525;ENSG00000099977;ENSG00000142168;ENSG00000065833;ENSG00000073060;ENSG00000241837;ENSG00000131174;ENSG00000100075;ENSG00000150991;ENSG00000177156;ENSG00000101782;ENSG00000141232;ENSG00000138764;ENSG00000175445;ENSG00000143198;ENSG00000113916;ENSG00000167772;ENSG00000117054;ENSG00000165678;ENSG00000105379…
prerank	Estrogen Response Early	0.433805	1.47805	0.0186667	0.064706	0.606	31/164	9.64%	SLC2A1;STC2;CA12;KDM4B;SLC1A1;SVIL;SYT12;SCARB1;IL6ST;BLVRB;RAB31;CD44;MUC1;PLAAT3;NHERF1;TOB1;PAPSS2;IGFBP4;ARL3;AKAP1;BHLHE40;OLFM1;SH3BP5;CELSR1;FOXC1;DHCR7;ADD3;ELF3;RETREG1;FLNB;TPD52L1	ENSG00000117394;ENSG00000113739;ENSG00000074410;ENSG00000127663;ENSG00000106688;ENSG00000197321;ENSG00000173227;ENSG00000073060;ENSG00000134352;ENSG00000090013;ENSG00000168461;ENSG00000026508;ENSG00000185499;ENSG00000176485;ENSG00000109062;ENSG00000141232;ENSG00000198682;ENSG00000141753;ENSG00000138175;ENSG00000121057;ENSG00000134107;ENSG00000130558;ENSG00000131370;ENSG00000075275;ENSG00000054598…
prerank	KRAS Signaling DN	-0.433725	-1.46953	0.0190217	0.0895301	0.225	14/61	11.17%	ACTC1;TGM1;EPHA5;SKIL;HTR1D;IFI44L;RIBC2;SYNPO;KRT15;EDN1;KRT13;ZNF112;CDKAL1;MFSD6	ENSG00000159251;ENSG00000092295;ENSG00000145242;ENSG00000136603;ENSG00000179546;ENSG00000137959;ENSG00000128408;ENSG00000171992;ENSG00000171346;ENSG00000078401;ENSG00000171401;ENSG00000062370;ENSG00000145996;ENSG00000151690
prerank	PI3K AKT MTOR Signaling	0.465146	1.44769	0.0445104	0.0766223	0.678	9/93	4.30%	PDK1;SLC2A1;SQSTM1;CDKN1A;EGFR;RPTOR;PRKAA2;TBK1;HSP90B1	ENSG00000152256;ENSG00000117394;ENSG00000161011;ENSG00000124762;ENSG00000146648;ENSG00000141564;ENSG00000162409;ENSG00000183735;ENSG00000166598
prerank	TGF Beta Signaling	-0.430219	-1.44634	0.0294906	0.0797377	0.26	14/52	12.32%	THBS1;CDK9;SKIL;PMEPA1;LTBP2;SMURF2;JUNB;FURIN;ENG;ID3;CTNNB1;XIAP;SLC20A1;FNTA	ENSG00000137801;ENSG00000136807;ENSG00000136603;ENSG00000124225;ENSG00000119681;ENSG00000108854;ENSG00000171223;ENSG00000140564;ENSG00000106991;ENSG00000117318;ENSG00000168036;ENSG00000101966;ENSG00000144136;ENSG00000168522
prerank	IL2 STAT5 Signaling	0.437188	1.44419	0.0288858	0.0744748	0.688	12/137	4.98%	NDRG1;P4HA1;HK2;PLAGL1;SLC2A3;NFIL3;CSF1;CD44;MUC1;PLEC;CDKN1C;CCND2	ENSG00000104419;ENSG00000122884;ENSG00000159399;ENSG00000118495;ENSG00000059804;ENSG00000165030;ENSG00000184371;ENSG00000026508;ENSG00000185499;ENSG00000178209;ENSG00000129757;ENSG00000118971
prerank	TNFA Signaling VIA NFKB	0.424898	1.44264	0.0290621	0.071207	0.691	32/169	12.36%	VEGFA;TNIP1;SLC2A3;SQSTM1;PNRC1;PFKFB3;NFIL3;LAMB3;FOSL2;BTG1;EGR1;IL6ST;CSF1;CDKN1A;CD44;NAMPT;BCL6;CLCF1;DNAJB4;NFKB2;BHLHE40;PLPP3;ZC3H12A;JAG1;IRF1;TANK;MAFF;NFAT5;JUN;CCNL1;INHBA;GFPT2	ENSG00000112715;ENSG00000145901;ENSG00000059804;ENSG00000161011;ENSG00000146278;ENSG00000170525;ENSG00000165030;ENSG00000196878;ENSG00000075426;ENSG00000133639;ENSG00000120738;ENSG00000134352;ENSG00000184371;ENSG00000124762;ENSG00000026508;ENSG00000105835;ENSG00000113916;ENSG00000175505;ENSG00000162616;ENSG00000077150;ENSG00000134107;ENSG00000162407;ENSG00000163874;ENSG00000101384;ENSG00000125347…
prerank	Epithelial Mesenchymal Transition	0.411678	1.40372	0.0235911	0.0910958	0.794	29/174	8.33%	PLOD2;PLOD1;VEGFA;ENO2;LOXL2;COL5A1;DST;SLC6A8;LOX;FZD8;QSOX1;LUM;ITGA5;COL7A1;GPC1;CD44;MMP1;HTRA1;COL5A2;SNAI2;TPM2;ITGB5;SFRP1;IGFBP4;COL6A2;COL6A3;BASP1;CXCL8;ITGB1	ENSG00000152952;ENSG00000083444;ENSG00000112715;ENSG00000111674;ENSG00000134013;ENSG00000130635;ENSG00000151914;ENSG00000130821;ENSG00000113083;ENSG00000177283;ENSG00000116260;ENSG00000139329;ENSG00000161638;ENSG00000114270;ENSG00000063660;ENSG00000026508;ENSG00000196611;ENSG00000166033;ENSG00000204262;ENSG00000019549;ENSG00000198467;ENSG00000082781;ENSG00000104332;ENSG00000141753;ENSG00000142173…
prerank	Cholesterol Homeostasis	0.458353	1.38066	0.0758294	0.100288	0.846	15/69	8.80%	ALDOC;PDK3;PNRC1;NFIL3;ABCA2;SCD;CXCL16;CLU;LPL;FDPS;LSS;PCYT2;MVK;JAG1;DHCR7	ENSG00000109107;ENSG00000067992;ENSG00000146278;ENSG00000165030;ENSG00000107331;ENSG00000099194;ENSG00000161921;ENSG00000120885;ENSG00000175445;ENSG00000160752;ENSG00000160285;ENSG00000185813;ENSG00000110921;ENSG00000101384;ENSG00000172893
prerank	MYC Targets V1	-0.332833	-1.37991	0	0.107436	0.383	69/200	18.77%	ODC1;CCNA2;EIF4G2;LSM2;CDC20;POLE3;CTPS1;RANBP1;PSMD3;DDX21;GSPT1;CDC45;C1QBP;EIF4E;NOLC1;ETF1;SRSF2;ILF2;TUFM;PSMB3;SRSF1;RPS3;TFDP1;CSTF2;RPS5;PSMC6;KPNB1;HNRNPC;H2AZ1;RRP9;SRSF7;IARS1;SF3B3;KPNA2;PABPC4;CYC1;HSPE1;SSBP1;DHX15;EEF1B2;G3BP1;CCT3;EIF3J;SF3A1;NME1;SET;PA2G4;STARD7;MRPL9;CCT2;CCT4;SRM;FBL;KARS1;NOP16;PCBP1;PSMD8;TCP1;HNRNPU;HDGF;CAD;ABCE1;UBE2L3;ERH;CDK2;HNRNPR;SRSF3;RNPS1;HDAC2	ENSG00000115758;ENSG00000145386;ENSG00000110321;ENSG00000204392;ENSG00000117399;ENSG00000148229;ENSG00000171793;ENSG00000099901;ENSG00000108344;ENSG00000165732;ENSG00000103342;ENSG00000093009;ENSG00000108561;ENSG00000151247;ENSG00000166197;ENSG00000120705;ENSG00000161547;ENSG00000143621;ENSG00000178952;ENSG00000277791;ENSG00000136450;ENSG00000149273;ENSG00000198176;ENSG00000101811;ENSG00000083845…
prerank	MYC Targets V2	-0.406869	-1.37802	0.0452128	0.0912787	0.387	25/58	15.19%	PPRC1;SLC29A2;NOC4L;FARSA;RRP12;NOLC1;PLK1;NIP7;IMP4;SUPV3L1;SORD;DUSP2;SLC19A1;TBRG4;UNG;RABEPK;RRP9;HSPE1;DCTPP1;PA2G4;TMEM97;IPO4;SRM;NDUFAF4;NOP16	ENSG00000148840;ENSG00000174669;ENSG00000184967;ENSG00000179115;ENSG00000052749;ENSG00000166197;ENSG00000166851;ENSG00000132603;ENSG00000136718;ENSG00000156502;ENSG00000140263;ENSG00000158050;ENSG00000173638;ENSG00000136270;ENSG00000076248;ENSG00000136933;ENSG00000114767;ENSG00000115541;ENSG00000179958;ENSG00000170515;ENSG00000109084;ENSG00000196497;ENSG00000116649;ENSG00000123545;ENSG00000048162
prerank	UV Response UP	0.404313	1.35775	0.0512465	0.110421	0.878	9/139	2.34%	HMOX1;ALDOA;ENO2;TFRC;SQSTM1;SLC6A8;BTG1;IL6ST;EPHX1	ENSG00000100292;ENSG00000149925;ENSG00000111674;ENSG00000072274;ENSG00000161011;ENSG00000130821;ENSG00000133639;ENSG00000134352;ENSG00000143819
prerank	DNA Repair	-0.333028	-1.30471	0.0314685	0.135494	0.572	36/146	17.94%	POLR1H;SF3A3;NME3;ITPA;ARL6IP1;DGUOK;VPS37B;GTF2A2;RALA;ALYREF;CANT1;NUDT21;ZWINT;POLR2F;RFC3;RFC5;POLA2;ERCC2;TAF10;MPG;TAF12;LIG1;DAD1;FEN1;TSG101;NUDT9;NME1;DDB2;TK2;ERCC8;CLP1;EIF1B;ERCC3;GTF2H1;SUPT4H1;RRM2B	ENSG00000066379;ENSG00000183431;ENSG00000103024;ENSG00000125877;ENSG00000170540;ENSG00000114956;ENSG00000139722;ENSG00000140307;ENSG00000006451;ENSG00000183684;ENSG00000171302;ENSG00000167005;ENSG00000122952;ENSG00000100142;ENSG00000133119;ENSG00000111445;ENSG00000014138;ENSG00000104884;ENSG00000166337;ENSG00000103152;ENSG00000120656;ENSG00000105486;ENSG00000129562;ENSG00000168496;ENSG00000074319…
prerank	IL6 JAK STAT3 Signaling	0.457369	1.30048	0.155	0.154101	0.958	4/49	2.60%	HMOX1;IL6ST;CSF1;CD44	ENSG00000100292;ENSG00000134352;ENSG00000184371;ENSG00000026508
prerank	KRAS Signaling UP	-0.333555	-1.284	0.0511182	0.142426	0.638	27/117	13.10%	PLEK2;IGFBP3;ST6GAL1;PLAU;PSMB8;FBXO4;KCNN4;ALDH1A3;DOCK2;ETV5;EPHB2;YRDC;EMP1;NGF;GNG11;SPRY2;USH1C;ENG;MAFB;MAP3K1;MPZL2;CA2;IL7R;ETV1;ANKH;CBR4;ATG10	ENSG00000100558;ENSG00000146674;ENSG00000073849;ENSG00000122861;ENSG00000204264;ENSG00000151876;ENSG00000104783;ENSG00000184254;ENSG00000134516;ENSG00000244405;ENSG00000133216;ENSG00000196449;ENSG00000134531;ENSG00000134259;ENSG00000127920;ENSG00000136158;ENSG00000006611;ENSG00000106991;ENSG00000204103;ENSG00000095015;ENSG00000149573;ENSG00000104267;ENSG00000168685;ENSG00000006468;ENSG00000154122…
prerank	Myogenesis	0.374925	1.22061	0.157333	0.238436	0.997	33/121	13.16%	STC2;NQO1;SLC6A8;SVIL;SCD;CDKN1A;PPP1R3C;TNNT1;AGRN;CLU;SIRT2;EIF4A2;IFRD1;NCAM1;TPM2;ITGB5;MEF2C;FDPS;DMPK;COL6A2;BHLHE40;COL6A3;DAPK2;ITGB1;GABARAPL2;TPD52L1;HDAC5;AGL;LPIN1;NOTCH1;MEF2D;CFD;HSPB8	ENSG00000113739;ENSG00000181019;ENSG00000130821;ENSG00000197321;ENSG00000099194;ENSG00000124762;ENSG00000119938;ENSG00000105048;ENSG00000188157;ENSG00000120885;ENSG00000068903;ENSG00000156976;ENSG00000006652;ENSG00000149294;ENSG00000198467;ENSG00000082781;ENSG00000081189;ENSG00000160752;ENSG00000104936;ENSG00000142173;ENSG00000134107;ENSG00000163359;ENSG00000035664;ENSG00000150093;ENSG00000034713…
prerank	Inflammatory Response	0.374092	1.20335	0.17623	0.252962	0.998	33/105	22.30%	ADM;BEST1;ITGA5;CSF1;CDKN1A;NAMPT;CD55;PCDH7;HRH1;CXCL8;ATP2C1;EMP3;IRF1;INHBA;TPBG;TNFSF9;SCN1B;F3;ITGB8;MXD1;SELENOS;PTGER4;ABCA1;OSMR;EREG;GNAI3;TAPBP;MET;CCL2;CD82;RAF1;SERPINE1;NFKBIA	ENSG00000148926;ENSG00000167995;ENSG00000161638;ENSG00000184371;ENSG00000124762;ENSG00000105835;ENSG00000196352;ENSG00000169851;ENSG00000196639;ENSG00000169429;ENSG00000017260;ENSG00000142227;ENSG00000125347;ENSG00000122641;ENSG00000146242;ENSG00000125657;ENSG00000105711;ENSG00000117525;ENSG00000105855;ENSG00000059728;ENSG00000131871;ENSG00000171522;ENSG00000165029;ENSG00000145623;ENSG00000124882…
prerank	Coagulation	-0.330852	-1.17544	0.160494	0.275585	0.88	11/77	6.68%	THBS1;PLAU;GNB2;F2RL2;TFPI2;CTSV;F8;GDA;CSRP1;LGMN;FURIN	ENSG00000137801;ENSG00000122861;ENSG00000172354;ENSG00000164220;ENSG00000105825;ENSG00000136943;ENSG00000185010;ENSG00000119125;ENSG00000159176;ENSG00000100600;ENSG00000140564
prerank	Apical Junction	-0.301572	-1.16705	0.185053	0.262505	0.895	39/135	22.01%	ACTC1;LIMA1;VASP;ACTN1;MPZL1;TSPAN4;CAP1;RSU1;COL16A1;SRC;YWHAH;HADH;MAPK14;CTNND1;NECTIN1;PFN1;MPZL2;SYMPK;GRB7;ACTB;CNN2;ICAM2;THY1;PALS1;TMEM8B;MDK;MAP3K20;ZYX;MAP4K2;VCL;PARD6G;DSC3;NEGR1;VAV2;ACTG1;ITGA2;MAPK11;NF2;EVL	ENSG00000159251;ENSG00000050405;ENSG00000125753;ENSG00000072110;ENSG00000197965;ENSG00000214063;ENSG00000131236;ENSG00000148484;ENSG00000084636;ENSG00000197122;ENSG00000128245;ENSG00000138796;ENSG00000112062;ENSG00000198561;ENSG00000110400;ENSG00000108518;ENSG00000149573;ENSG00000125755;ENSG00000141738;ENSG00000075624;ENSG00000064666;ENSG00000108622;ENSG00000154096;ENSG00000072415;ENSG00000137103…
prerank	WNT Beta Catenin Signaling	0.417631	1.14122	0.265758	0.33137	0.999	9/32	18.00%	FZD8;CCND2;JAG2;JAG1;HDAC5;NOTCH1;NCOR2;RBPJ;AXIN1	ENSG00000177283;ENSG00000118971;ENSG00000184916;ENSG00000101384;ENSG00000108840;ENSG00000148400;ENSG00000196498;ENSG00000168214;ENSG00000103126
prerank	Oxidative Phosphorylation	0.326105	1.13357	0.214286	0.33078	0.999	23/200	8.72%	LDHA;GPI;ATP5PO;NDUFA4;COX7B;COX7C;CYB5R3;FDX1;NDUFA1;PDK4;NQO2;MGST3;ATP6V1D;MDH1;BDH2;ACADM;UQCRH;ATP5MC2;ETFB;ATP1B1;NDUFAB1;HADHA;GRPEL1	ENSG00000134333;ENSG00000105220;ENSG00000241837;ENSG00000189043;ENSG00000131174;ENSG00000127184;ENSG00000100243;ENSG00000137714;ENSG00000125356;ENSG00000004799;ENSG00000124588;ENSG00000143198;ENSG00000100554;ENSG00000014641;ENSG00000164039;ENSG00000117054;ENSG00000173660;ENSG00000135390;ENSG00000105379;ENSG00000143153;ENSG00000004779;ENSG00000084754;ENSG00000109519
prerank	Interferon Alpha Response	-0.325724	-1.13045	0.238994	0.305693	0.943	21/73	17.64%	TAP1;PSMB8;TRIM14;OASL;IFI44L;PROCR;PSMB9;IFITM2;CNP;CMTR1;ISG15;IFI44;MVB12A;SP110;LY6E;IL15;DDX60;IFIT2;PLSCR1;TRIM26;SLC25A28	ENSG00000168394;ENSG00000204264;ENSG00000106785;ENSG00000135114;ENSG00000137959;ENSG00000101000;ENSG00000240065;ENSG00000185201;ENSG00000173786;ENSG00000137200;ENSG00000187608;ENSG00000137965;ENSG00000141971;ENSG00000135899;ENSG00000160932;ENSG00000164136;ENSG00000137628;ENSG00000119922;ENSG00000188313;ENSG00000234127;ENSG00000155287
prerank	UV Response DN	0.321137	1.05932	0.353693	0.445868	1	29/135	15.10%	VLDLR;MT1E;SYNJ2;KALRN;PHF3;SIPA1L1;COL5A2;SNAI2;INSIG1;CITED2;NIPBL;BHLHE40;MAP2K5;ID1;PTGFR;RUNX1;PLPP3;SLC22A18;ADD3;ATP2C1;PEX14;CELF2;TGFBR3;ANXA2;ZMIZ1;ANXA4;ATXN1;NRP1;CDON	ENSG00000147852;ENSG00000169715;ENSG00000078269;ENSG00000160145;ENSG00000118482;ENSG00000197555;ENSG00000204262;ENSG00000019549;ENSG00000186480;ENSG00000164442;ENSG00000164190;ENSG00000134107;ENSG00000137764;ENSG00000125968;ENSG00000122420;ENSG00000159216;ENSG00000162407;ENSG00000110628;ENSG00000148700;ENSG00000017260;ENSG00000142655;ENSG00000048740;ENSG00000069702;ENSG00000182718;ENSG00000108175…
prerank	Unfolded Protein Response	0.31428	1.01288	0.413643	0.520798	1	6/112	4.30%	VEGFA;DDIT4;STC2;ERO1A;EIF4A2;HSP90B1	ENSG00000112715;ENSG00000168209;ENSG00000113739;ENSG00000197930;ENSG00000156976;ENSG00000166598
prerank	Interferon Gamma Response	-0.254089	-0.990725	0.512821	0.624262	0.999	43/139	22.75%	TAP1;ISOC1;PSMB8;TRIM14;OASL;IFI44L;SRI;PSMB9;MTHFD2;BANK1;IFITM2;CMTR1;ISG15;IFI44;RIGI;PTPN1;RBCK1;LYSMD2;SP110;LY6E;HIF1A;TOR1B;IL15;DDX60;NOD1;IFIT2;CASP3;TMT1B;APOL6;PLSCR1;MYD88;TRIM26;SLC25A28;HLA-A;FAS;VAMP8;STAT1;OGFR;STAT3;LGALS3BP;PNP;PARP14;OAS3	ENSG00000168394;ENSG00000066583;ENSG00000204264;ENSG00000106785;ENSG00000135114;ENSG00000137959;ENSG00000075142;ENSG00000240065;ENSG00000065911;ENSG00000153064;ENSG00000185201;ENSG00000137200;ENSG00000187608;ENSG00000137965;ENSG00000107201;ENSG00000196396;ENSG00000125826;ENSG00000140280;ENSG00000135899;ENSG00000160932;ENSG00000100644;ENSG00000136816;ENSG00000164136;ENSG00000137628;ENSG00000106100…
prerank	Peroxisome	-0.278182	-0.986695	0.478632	0.588509	0.999	8/83	5.64%	DHCR24;SLC25A19;ISOC1;CTPS1;GNPAT;SLC27A2;NUDT19;DLG4	ENSG00000116133;ENSG00000125454;ENSG00000066583;ENSG00000171793;ENSG00000116906;ENSG00000140284;ENSG00000213965;ENSG00000132535
prerank	Spermatogenesis	-0.289401	-0.984311	0.453782	0.553143	0.999	15/62	14.55%	RPL39L;HSPA2;MLLT10;HSPA1L;STAM2;OAZ3;IP6K1;SIRT1;AURKA;NCAPH;CCNB2;TSN;EZH2;CAMK4;PHKG2	ENSG00000163923;ENSG00000126803;ENSG00000078403;ENSG00000204390;ENSG00000115145;ENSG00000143450;ENSG00000176095;ENSG00000096717;ENSG00000087586;ENSG00000121152;ENSG00000157456;ENSG00000211460;ENSG00000106462;ENSG00000152495;ENSG00000156873
prerank	Estrogen Response Late	0.291024	0.977158	0.483085	0.57342	1	23/149	9.64%	CA12;ALDH3A2;SCARB1;HPRT1;IL6ST;BLVRB;RAB31;CD44;PLAAT3;NHERF1;TOB1;PAPSS2;IGFBP4;ARL3;ETFB;OLFM1;PKP3;NAB2;FOXC1;DHCR7;ADD3;FLNB;TPD52L1	ENSG00000074410;ENSG00000072210;ENSG00000073060;ENSG00000165704;ENSG00000134352;ENSG00000090013;ENSG00000168461;ENSG00000026508;ENSG00000176485;ENSG00000109062;ENSG00000141232;ENSG00000198682;ENSG00000141753;ENSG00000138175;ENSG00000105379;ENSG00000130558;ENSG00000184363;ENSG00000166886;ENSG00000054598;ENSG00000172893;ENSG00000148700;ENSG00000136068;ENSG00000111907
prerank	Complement	-0.242005	-0.942533	0.625899	0.62741	1	31/130	19.52%	RASGRP1;GNB2;TFPI2;PPP2CB;CTSV;F8;SRC;PSMB9;RNF4;CSRP1;CASP10;LGMN;GNB4;PFN1;CA2;CPM;CALM3;EHD1;GRB2;PDP1;PIK3CA;PPP4C;CASP3;HSPA5;PLSCR1;GMFB;RABIF;PDGFB;LYN;PREP;SIRT6	ENSG00000172575;ENSG00000172354;ENSG00000105825;ENSG00000104695;ENSG00000136943;ENSG00000185010;ENSG00000197122;ENSG00000240065;ENSG00000063978;ENSG00000159176;ENSG00000003400;ENSG00000100600;ENSG00000114450;ENSG00000108518;ENSG00000104267;ENSG00000135678;ENSG00000160014;ENSG00000110047;ENSG00000177885;ENSG00000164951;ENSG00000121879;ENSG00000149923;ENSG00000164305;ENSG00000044574;ENSG00000188313…
prerank	Bile Acid Metabolism	0.307804	0.929321	0.553354	0.653191	1	15/65	15.26%	GCLM;ABCA2;SOD1;PRDX5;PNPLA8;SLC27A5;SLC22A18;PECR;FADS1;BCAR3;ATXN1;HSD17B4;PEX13;FADS2;ABCD1	ENSG00000023909;ENSG00000107331;ENSG00000142168;ENSG00000126432;ENSG00000135241;ENSG00000083807;ENSG00000110628;ENSG00000115425;ENSG00000149485;ENSG00000137936;ENSG00000124788;ENSG00000133835;ENSG00000162928;ENSG00000134824;ENSG00000101986
prerank	Allograft Rejection	-0.243395	-0.874099	0.775244	0.763672	1	24/91	20.55%	BCAT1;TAP1;UBE2N;PRKCB;MRPL3;TAP2;EIF5A;CDKN2A;UBE2D1;GCNT1;EIF3J;NME1;HIF1A;IL15;THY1;DYRK3;RPS3A;ABCE1;HLA-A;FAS;LYN;STAT1;ETS1;DEGS1	ENSG00000060982;ENSG00000168394;ENSG00000177889;ENSG00000166501;ENSG00000114686;ENSG00000204267;ENSG00000132507;ENSG00000147889;ENSG00000072401;ENSG00000187210;ENSG00000104131;ENSG00000239672;ENSG00000100644;ENSG00000164136;ENSG00000154096;ENSG00000143479;ENSG00000145425;ENSG00000164163;ENSG00000206503;ENSG00000026103;ENSG00000254087;ENSG00000115415;ENSG00000134954;ENSG00000143753
prerank	Androgen Response	0.267422	0.833087	0.725948	0.830834	1	4/88	4.35%	NDRG1;SCD;ARID5B;INSIG1	ENSG00000104419;ENSG00000099194;ENSG00000150347;ENSG00000186480
prerank	Mitotic Spindle	0.228228	0.785658	0.888312	0.893478	1	26/197	11.60%	DST;CENPJ;RFC1;RAPGEF6;TUBGCP2;TSC1;CEP250;SMC3;ARHGEF7;TRIO;KIF2C;DYNC1H1;SMC4;RHOF;EPB41L2;ABL1;ITSN1;CEP192;FLNB;ARHGAP5;ARHGEF11;KNTC1;CLIP1;CNTRL;CEP57;SORBS2	ENSG00000151914;ENSG00000151849;ENSG00000035928;ENSG00000158987;ENSG00000130640;ENSG00000165699;ENSG00000126001;ENSG00000108055;ENSG00000102606;ENSG00000038382;ENSG00000142945;ENSG00000197102;ENSG00000113810;ENSG00000139725;ENSG00000079819;ENSG00000097007;ENSG00000205726;ENSG00000101639;ENSG00000136068;ENSG00000100852;ENSG00000132694;ENSG00000184445;ENSG00000130779;ENSG00000119397;ENSG00000166037…
prerank	Apical Surface	0.297168	0.762672	0.752525	0.902457	1	1/26	0.71%	GSTM3	ENSG00000134202
prerank	Pancreas Beta Cells	0.225932	0.513938	0.974806	0.998043	1	2/14	14.06%	SRP9;STXBP1	ENSG00000143742;ENSG00000136854
